# Host breadth, genomic exchange and antimicrobial-resistance evolution in East African *Campylobacter*

**DOI:** 10.64898/2026.08.24.746677

**Authors:** Samweli Y. Bahati, Eliezer Brown Mwakalapa, Henry G. Mung’ong’o, Abdalah Makaranga, Reuben S. Maghembe

**Affiliations:** Department of Omics & Computational Biology, AfroBiomics Co. Ltd., Dar es Salaam, Tanzania; Department of Natural Sciences, Mbeya University of Science and Technology, Mbeya, Tanzania; Institute of Accountancy Arusha (IAA), Arusha, Tanzania; Department of Agriculture, Earth and Environmental Sciences, Faculty of Science, Mwenge Catholic University (MWECAU), Moshi, Tanzania; Department of Microbiology and Parasitology, Faculty of Medicine, St. Francis University College of Health and Allied Sciences, Ifakara, Tanzania

**Author notes:** Corresponding authors: Samweli Y. Bahati, Department of Omics & Computational Biology, AfroBiomics Co. Ltd., Dar es Salaam, Tanzania.; Reuben S. Maghembe, Department of Microbiology and Parasitology, Faculty of Medicine, St. Francis University College of Health and Allied Sciences, Ifakara, Tanzania.

**Keywords:** Population structure, homologous recombination, pangenome analysis, accessory-gene fluidity, interspecies introgression, zoonotic transmission

## Abstract

*Campylobacter jejuni* and *Campylobacter coli* occupy diverse animal reservoirs, yet the genomic processes associated with variation in host breadth remain poorly resolved in East Africa. Publicly available isolate-level whole-genome sequencing data from Ethiopia, Kenya, Tanzania and Uganda were analysed using a standardized population-genomic workflow. After genome reconstruction, species confirmation and quality filtering, 722 genomes were retained, comprising 586 *C. jejuni* and 136 *C. coli*. Animal-host breadth among sufficiently represented Ethiopian *C. jejuni* lineages was standardized by exact rarefaction across chicken, cattle, goat and sheep hosts. Fifteen lineages were eligible for discovery analyses. Host breadth showed no detectable association with homologous recombination, accessory-genome fluidity, human representation, antimicrobial-resistance class burden, recurrent AMR evolution or regional recurrence. Six discovery lineages recurred outside Ethiopia, but only one occurred in at least two validation countries, and validation animal sampling was insufficient for inferential replication of host-breadth or AMR associations. Recurrent within-lineage AMR evolution was restricted to a small number of determinants, lineage combinations involving *tet(O)* and *gyrA* T86I. Analysis of complete single-copy loci identified a restricted set of strongly supported cross-species placements, providing evidence consistent with localized interspecies introgression without implying whole-genome admixture or transfer direction. These findings indicate that animal-host breadth in regional *C. jejuni* populations is not explained by simple lineage-wide measures of genome exchange, human occurrence or AMR burden, but instead reflects lineage-specific combinations of ecological opportunity, selected genomic variation and population history.

**Significance:** *Campylobacter* circulates among livestock, poultry and people, but it remains unclear why some lineages occur across several animal hosts whereas others are more restricted. Across East African populations, broader animal-host range was not consistently linked to greater genome-wide genetic exchange, human occurrence or antimicrobial resistance, although localized genetic exchange between *C. jejuni* and *C. coli* was detected. These findings show that host range is unlikely to be explained by a single genome-wide evolutionary process and instead highlight the importance of lineage-specific ecology and genetic change when interpreting transmission risk and designing genomic surveillance.
