## Supplementary Tables S1 to S5 for "Host breadth, genomic exchange and antimicrobial-resistance evolution in East African *Campylobacter*"

### Sheet: Index
East Africa Campylobacter — Combined Supplementary Tables
Table	Worksheet
S1	Table S1
S2	Table S2
S3	Table S3
S4	Table S4
S5	Table S5
S6	Table S6

### Sheet: Table S1
Supplementary Table S1
Lineage	Dominant_CC	East_Africa_genomes	Ethiopia_animal_genomes	Observed_animal_host_breadth	Rarefied_host_richness_n3	Human_representation	r_over_m	Accessory_genome_fluidity	Mean_unique_AMR_classes	Mean_rarefied_class_homoplasy_excess_n6	Validation_genomes	Validation_countries_present
PP1	ST-21 complex	31	7	2	1.857143	0.77419355	2.99154334	0.10358412	1.14285714	0.00000000	0	0
PP2	ST-21 complex	28	10	2	1.300000	0.58333333	2.19745223	0.11234577	2.10000000	0.06400000	2	1
PP4	ST-21 complex	24	3	3	3.000000	0.86956522	1.75895765	0.11537452	1.00000000	0.00000000	0	0
PP5	ST-354 complex	23	10	3	2.158333	0.54545455	2.96676737	0.09917011	1.00000000	0.00000000	1	1
PP6	ST-574 complex	21	7	2	1.857143	0.65000000	0.00000000	0.03150065	1.00000000	0.00000000	1	1
PP7	Unassigned	20	8	1	1.000000	0.60000000	0.00000000	0.04546023	1.00000000	0.00000000	0	0
PP9	Unassigned	16	4	1	1.000000	0.73333333	0.19572553	0.08239490	2.00000000	0.00000000	1	1
PP10	ST-206 complex	15	3	1	1.000000	0.80000000	1.97938144	0.06773148	1.00000000	0.00000000	0	0
PP11	ST-574 complex	14	9	3	2.226190	0.35714286	6.06382979	0.09114855	2.44444444	0.00000000	0	0
PP12	ST-354 complex	14	11	1	1.000000	0.21428571	3.26139818	0.08782668	1.63636364	0.27100000	0	0
PP13	ST-52 complex	12	6	1	1.000000	0.33333333	1.78880000	0.20157690	2.66666667	1.37600000	3	2
PP19	ST-353 complex	10	4	2	1.750000	0.55555556	2.10909091	0.03477022	2.00000000	0.00000000	0	0
PP23	ST-49 complex	9	8	2	1.375000	0.00000000	4.35245902	0.13476605	1.25000000	0.00000000	1	1
PP30	Unassigned	7	5	3	2.200000	0.16666667	0.81856540	0.05164572	1.20000000	0.57500000	0	0
PP32	ST-353 complex	6	6	2	1.500000	0.00000000	0.00000000	0.01439464	1.00000000	0.00000000	0	0

### Sheet: Table S2
Supplementary Table S2
Analysis_domain	Outcome	Scope	n_lineages	Spearman_rho	Permutation_P_two_sided
Genomic exchange	r/m	All eligible	15	0.14978974	0.59072409
Genomic exchange	r/m	EA genomes >=8	13	0.26497887	0.37617624
Genomic exchange	r/m	EA genomes >=10	12	0.27108838	0.38874611
Genomic exchange	ρ/θ	All eligible	15	0.20294675	0.46576534
Genomic exchange	ρ/θ	EA genomes >=8	13	0.25115506	0.40213598
Genomic exchange	ρ/θ	EA genomes >=10	12	0.27156523	0.38589614
Genomic exchange	Accessory fluidity	All eligible	15	0.02730253	0.92526075
Genomic exchange	Accessory fluidity	EA genomes >=8	13	0.14716536	0.62649374
Genomic exchange	Accessory fluidity	EA genomes >=10	12	0.22520900	0.47423526
Human occurrence and AMR	Human representation	All eligible	15	0.02732694	0.92377076
Human occurrence and AMR	Human representation	EA genomes >=8	13	0.15282556	0.61689383
Human occurrence and AMR	Human representation	EA genomes >=10	12	0.17435535	0.58275417
Human occurrence and AMR	AMR class burden	All eligible	15	-0.19663294	0.47778522
Human occurrence and AMR	AMR class burden	EA genomes >=8	13	-0.20408163	0.49809502
Human occurrence and AMR	AMR class burden	EA genomes >=10	12	-0.17735849	0.57305427
Human occurrence and AMR	Recurrent AMR evolution	All eligible	15	-0.24294026	0.38311617
Human occurrence and AMR	Recurrent AMR evolution	EA genomes >=8	13	-0.47079464	0.10034900
Human occurrence and AMR	Recurrent AMR evolution	EA genomes >=10	12	-0.45771406	0.13303867
Regional validation	Regional distribution	All eligible	15	-0.25431170	0.35462645
Regional validation	Regional distribution	EA genomes >=8	13	-0.17181080	0.58628414
Regional validation	Regional distribution	EA genomes >=10	12	-0.16359228	0.60358396

### Sheet: Table S3
Supplementary Table S3
Feature_rank	Feature	Feature_kind	Lineage	Tree_tips	Present_tips	Prevalence	Minimum_state_changes	Homoplasy_excess	Feature_total_homoplasy_excess
1	tet(O)	GENE	PP2	28	3	0.10714286	2	1	3
1	tet(O)	GENE	PP12	14	7	0.50000000	2	1	3
1	tet(O)	GENE	PP13	12	5	0.41666667	2	1	3
2	gyrA_T86I	POINT	PP13	12	7	0.58333333	2	1	2
2	gyrA_T86I	POINT	PP30	7	2	0.28571429	2	1	2

### Sheet: Table S4
Supplementary Table S4
Lineage	Dominant_ST	Dominant_CC	Ethiopia_genomes	Kenya_genomes	Tanzania_genomes	Uganda_genomes	Validation_genomes	Validation_countries_present	Validation_countries	Regional_recurrence	Validation_animal_genomes	Validation_human_genomes	Validation_other_or_unresolved_genomes
PP13	2100	ST-52 complex	9	1	2	0	3	2	Kenya;Tanzania	YES	2	1	0
PP5	1038	ST-354 complex	22	1	0	0	1	1	Kenya	YES	0	1	0
PP6	2031	ST-574 complex	20	1	0	0	1	1	Kenya	YES	0	1	0
PP23	49	ST-49 complex	8	1	0	0	1	1	Kenya	YES	0	1	0
PP2	19	ST-21 complex	26	0	2	0	2	1	Tanzania	YES	2	0	0
PP9	436	Unassigned	15	1	0	0	1	1	Kenya	YES	0	1	0
PP4	50	ST-21 complex	24	0	0	0	0	0	None	NO	0	0	0
PP11	305	ST-574 complex	14	0	0	0	0	0	None	NO	0	0	0
PP30	14365	Unassigned	7	0	0	0	0	0	None	NO	0	0	0
PP1	883	ST-21 complex	31	0	0	0	0	0	None	NO	0	0	0
PP19	353	ST-353 complex	10	0	0	0	0	0	None	NO	0	0	0
PP32	353	ST-353 complex	6	0	0	0	0	0	None	NO	0	0	0
PP7	849	Unassigned	20	0	0	0	0	0	None	NO	0	0	0
PP10	227	ST-206 complex	15	0	0	0	0	0	None	NO	0	0	0
PP12	1723	ST-354 complex	14	0	0	0	0	0	None	NO	0	0	0

### Sheet: Table S5
Supplementary Table S5
Stage	Genome_locus_pairs	Unique_loci	Count	Criterion
Accepted genomes	NA	NA	722	Final accepted C. jejuni/C. coli cohort
Complete single-copy loci	NA	363	363	Present in all 722 genomes
Step32 high-cross candidates	92	27	92	>=5 callable diagnostic sites and cross-species allele fraction >=0.80
Step33 opposite-species closer	14	13	14	Nearest full-locus sequence is closer to opposite species at >=0.90 query coverage
Step34 supported cross-species placement	8	8	8	Opposite-species tree affinity plus exclusive opposite-species split with UFBoot >=95
Step34 affinity without strong split	6	6	6	Opposite-species tree affinity without an exclusive opposite-species split at UFBoot >=95
Step34 distance signal not confirmed	0	0	0	Full-locus phylogeny does not retain opposite-species-nearest affinity

### Sheet: Table S6
Supplementary Table S6
Recipient_genome	Recipient_species	Country	Host	ST	Clonal_complex	PopPUNK_cluster	Locus	Diagnostic_cross_species_fraction	Nearest_same_species_distance	Nearest_opposite_species_distance	Exact_opposite_species_alleles_n	Tree_nearest_same_patristic_distance	Tree_nearest_opposite_patristic_distance	Exclusive_opposite_species_split_n	Exclusive_opposite_species_split_UFBoot	Phylogenetic_validation_status
CJ002	Campylobacter coli	Ethiopia	Campylobacter coli	830	ST-828 complex	72	CJ001_CDS_1352	0.81967213	0.06625892	0.01630989	0	0.08814909	0.01762830	586	100.00000000	SUPPORTED_CROSS_SPECIES_PLACEMENT
CJ002	Campylobacter coli	Ethiopia	Campylobacter coli	830	ST-828 complex	72	CJ200_CDS_1421	1.00000000	0.02490421	0.00000000	89	0.03427501	0.00000200	159	99.00000000	SUPPORTED_CROSS_SPECIES_PLACEMENT
CJ195	Campylobacter coli	Ethiopia	Capra hircus	825	ST-828 complex	67	CJ001_CDS_1030	0.83636364	0.04363974	0.01299907	0	0.05561120	0.01401944	586	100.00000000	SUPPORTED_CROSS_SPECIES_PLACEMENT
CJ505	Campylobacter coli	Ethiopia		1628	ST-828 complex	59	CJ002_CDS_1056	0.98235294	0.17273576	0.00280112	0	0.98198771	0.00316884	586	100.00000000	SUPPORTED_CROSS_SPECIES_PLACEMENT
CJ533	Campylobacter jejuni	Kenya	Homo sapiens	10890	ST-353 complex	113	CJ001_CDS_1190	0.99583333	0.14012739	0.00159236	0	0.27737196	0.00159065	136	99.00000000	SUPPORTED_CROSS_SPECIES_PLACEMENT
CJ554	Campylobacter jejuni	Kenya	Homo sapiens	2085	ST-52 complex	107	CJ001_CDS_0874	1.00000000	0.12195122	0.00000000	110	0.31455624	0.00000300	136	100.00000000	SUPPORTED_CROSS_SPECIES_PLACEMENT
CJ554	Campylobacter jejuni	Kenya	Homo sapiens	2085	ST-52 complex	107	CJ001_CDS_0877	0.92727273	0.14548361	0.01039169	0	0.80432989	0.01155173	136	100.00000000	SUPPORTED_CROSS_SPECIES_PLACEMENT
CJ571	Campylobacter jejuni	Kenya	Homo sapiens	4055	ST-42 complex	102	CJ001_CDS_0552	1.00000000	0.10574713	0.00000000	109	0.19691030	0.00000300	136	100.00000000	SUPPORTED_CROSS_SPECIES_PLACEMENT
CJ338	Campylobacter coli	Ethiopia	Gallus gallus	1957	ST-828 complex	65	CJ001_CDS_0696	0.98360656	0.00341880	0.00085470	0	0.00357245	0.00089604	0	NA	CROSS_SPECIES_AFFINITY_WITHOUT_STRONG_SPLIT
CJ795	Campylobacter coli	Uganda	Gallus gallus domesticus	3990	ST-828 complex	32	CJ001_CDS_0355	1.00000000	0.10399257	0.00000000	2	0.27705231	0.00000192	586	NA	CROSS_SPECIES_AFFINITY_WITHOUT_STRONG_SPLIT
CJ833	Campylobacter coli	Uganda	Gallus gallus domesticus	3018	ST-828 complex	21	CJ200_CDS_1421	1.00000000	0.02490421	0.00191571	0	0.03427501	0.00192933	427	78.00000000	CROSS_SPECIES_AFFINITY_WITHOUT_STRONG_SPLIT
CJ571	Campylobacter jejuni	Kenya	Homo sapiens	4055	ST-42 complex	102	CJ049_CDS_0870	1.00000000	0.00641026	0.00000000	91	0.00646144	0.00000300	0	NA	CROSS_SPECIES_AFFINITY_WITHOUT_STRONG_SPLIT
CJ643	Campylobacter jejuni	Tanzania	Gallus gallus	1737	ST-206 complex	82	CJ555_CDS_0145	0.90909091	0.00231942	0.00165673	0	0.00247387	0.00176523	0	NA	CROSS_SPECIES_AFFINITY_WITHOUT_STRONG_SPLIT
CJ806	Campylobacter jejuni	Uganda	Gallus gallus domesticus	1036	ST-353 complex	75	CJ001_CDS_0455	1.00000000	0.01282051	0.00000000	113	0.01291060	0.00000300	100	10.00000000	CROSS_SPECIES_AFFINITY_WITHOUT_STRONG_SPLIT
